# Transcriptomic-Methylation Integration and Machine-Learning Prioritization of Candidate Prognostic Biomarkers in Triple-Negative Breast Cancer: A Retrospective Computational Study

**DOI:** 10.64898/2026.05.03.722461

**Authors:** Nagendra Mannekunta, Elamathi Natrajan

## Abstract

**Background:** Triple-negative breast cancer is molecularly heterogeneous, complicating prognostic stratification. We aimed to derive a gene panel and clinical-genomic survival nomogram and assess cross-platform performance.

**Methods:** This retrospective computational study analyzed The Cancer Genome Atlas breast cancer data, identifying 197 primary-tumor transcriptomic aliquots from 190 patients. Differential gene-expression and deoxyribonucleic acid (DNA) methylation analyses comparing Dead versus Alive vital status were performed separately. Candidate lists meeting nominal significance (p < 0.05) were intersected by gene symbol to identify a 47-gene discovery signature. Random Forest feature importance, corroborated by LightGBM, prioritized 15 genes. Among 190 patients (163 alive, 27 deceased), standardization and Synthetic Minority Over-sampling Technique resampling yielded 326 observations before an 80%/20% split. Seven classifiers were evaluated; a five-fold sigmoid-calibrated soft-voting ensemble generated the 15-gene risk score. Prognostic performance was assessed using Kaplan–Meier analysis, time-dependent receiver operating characteristic analysis, and a clinical-genomic nomogram. Six immune-infiltration profiles and three immune-checkpoint genes were compared between risk groups. External validation used the GSE58812 microarray cohort (n = 107).

**Results:** Multi-omic integration yielded a 47-gene signature and 15-gene panel. In the 47-gene resampled test partition (n = 66), LightGBM achieved 95.45% accuracy and an area under the receiver operating characteristic curve (AUC) of 0.9899; Support Vector Machine achieved the highest AUC (0.9935). Risk groups differed in overall survival (log-rank p < 0.0001). The risk score remained associated with survival after adjustment for age and advanced stage (hazard ratio 10.67 per standard-deviation increase; 95% confidence interval 6.64–17.15; p < 0.001). Time-dependent AUCs were 0.910, 0.911, and 0.937 at 1, 3, and 5 years. The nomogram estimated 3- and 5-year survival probabilities. Immune-profile (p = 0.38–0.93) and checkpoint-gene differences (p = 0.50–0.74) were not significant. Untouched independent external validation in GSE58812 yielded fixed-model AUCs of 0.4191–0.5500; post-validation XGBoost optimization yielded a gene-only AUC of 0.5533, while an exploratory risk-plus-age score yielded 0.6874.

**Conclusions:** The 15-gene signature showed prognostic association and potentially optimistic internal performance; the nomogram provided a framework for individualized survival estimation. Independent external validation showed limited gene-only transferability; optimized and age-integrated results remain exploratory and require independent assessment.
