## Supplementary Table 1 for "Transcriptomic-Methylation Integration and Machine-Learning Prioritization of Candidate Prognostic Biomarkers in Triple-Negative Breast Cancer: A Retrospective Computational Study"

Section	Characteristic	Category	N	Denominator	Percentage	Summary_Value	Notes
Cohort composition	RNA-seq aliquots	Primary Tumor	197	197 aliquots	100.00%		Aliquot-level count; includes replicate aliquots.
Cohort composition	Tumour specimens	Unique specimens	195				Unique specimen count.
Cohort composition	Patients	Unique patients	190				Unique patient count.
Cohort composition	Aliquots per patient	1 aliquot	185	190 patients	97.40%		Number of unique patients with this aliquot count.
Cohort composition	Aliquots per patient	2 aliquots	3	190 patients	1.60%		Number of unique patients with this aliquot count.
Cohort composition	Aliquots per patient	3 aliquots	2	190 patients	1.10%		Number of unique patients with this aliquot count.
Demographics	Age at index	All patients	190	190 patients		55.36 ± 12.23 years; range 29–89 years	Mean ± sample standard deviation; range in years.
Demographics	Gender	female	190	190 patients	100.00%		Patient-level count.
Clinical characteristics	Vital status	Alive	163	190 patients	85.80%		Patient-level count.
Clinical characteristics	Vital status	Dead	27	190 patients	14.20%		Patient-level count.
Clinical characteristics	Specimen type	Solid Tissue	134	190 patients	70.50%		Patient-level count.
Clinical characteristics	Specimen type	Unknown	56	190 patients	29.50%		Patient-level count.
Clinical characteristics	AJCC pathological stage	Stage I	10	190 patients	5.30%		Patient-level count.
Clinical characteristics	AJCC pathological stage	Stage IA	13	190 patients	6.80%		Patient-level count.
Clinical characteristics	AJCC pathological stage	Stage IIA	80	190 patients	42.10%		Patient-level count.
Clinical characteristics	AJCC pathological stage	Stage IIB	38	190 patients	20.00%		Patient-level count.
Clinical characteristics	AJCC pathological stage	Stage II	1	190 patients	0.50%		Patient-level count.
Clinical characteristics	AJCC pathological stage	Stage IIIA	14	190 patients	7.40%		Patient-level count.
Clinical characteristics	AJCC pathological stage	Stage IIIB	3	190 patients	1.60%		Patient-level count.
Clinical characteristics	AJCC pathological stage	Stage IIIC	3	190 patients	1.60%		Patient-level count.
Clinical characteristics	AJCC pathological stage	Stage IV	3	190 patients	1.60%		Patient-level count.
Clinical characteristics	AJCC pathological stage	Stage X	1	190 patients	0.50%		Patient-level count.
Clinical characteristics	AJCC pathological stage	Missing/NA	24	190 patients	12.60%		Patient-level count.
Clinical characteristics	Breast cancer pathology	IDC	116	190 patients	61.10%		Patient-level count.
Clinical characteristics	Breast cancer pathology	Other	25	190 patients	13.20%		Patient-level count.
Clinical characteristics	Breast cancer pathology	Mixed	6	190 patients	3.20%		Patient-level count.
Clinical characteristics	Breast cancer pathology	ILC	1	190 patients	0.50%		Patient-level count.
Clinical characteristics	Breast cancer pathology	Missing/NA	42	190 patients	22.10%		Patient-level count.
Molecular subtype	PAM50 subtype	Basal	190	190 patients	100.00%		Patient-level count.
