## Supplementary Table 4 for "Transcriptomic-Methylation Integration and Machine-Learning Prioritization of Candidate Prognostic Biomarkers in Triple-Negative Breast Cancer: A Retrospective Computational Study"

Section	Characteristic	Category	N	Denominator	Percentage	Summary_Value	Notes
Cohort	Dataset	GSE58812				GSE58812	Independent external validation cohort
Cohort	Total samples/patients	All records	107	107	100	107	One primary-tumour expression profile per cohort record, as described in the manuscript
Demographics	Age at diagnosis	Mean ± standard deviation				56.97 ± 12.80 years	Calculated across all records
Demographics	Age at diagnosis	Range				28.48–84.63 years	Minimum–maximum across all records
Vital status	Death status	Alive (source code 0)	78	107	72.9	78 (72.9%)	Source coding retained; no individual records included
Vital status	Death status	Deceased (source code 1)	29	107	27.1	29 (27.1%)	Source coding retained; no individual records included
Clinical characteristics	Metastatic-status field	Source code 0	76	107	71	76 (71.0%)	Reported using the original GEO code; clinical meaning not reinterpreted
Clinical characteristics	Metastatic-status field	Source code 1	31	107	29	31 (29.0%)	Reported using the original GEO code; clinical meaning not reinterpreted
Diagnosis	Diagnosis	Triple-negative breast cancer	107	107	100	107 (100.0%)	As recorded in the source dataset
Immunohistochemistry	ER IHC	Source code 0	107	107	100	107 (100.0%)	Original GEO coding retained; source records classify all samples as negative
Immunohistochemistry	PR IHC	Source code 0	107	107	100	107 (100.0%)	Original GEO coding retained; source records classify all samples as negative
Immunohistochemistry	HER2 IHC	Source code 0	107	107	100	107 (100.0%)	Original GEO coding retained; source records classify all samples as negative
Expression platform	Microarray platform	Affymetrix Human Genome U133 Plus 2.0 Array				GPL570	Platform identifier recorded in all source rows
Expression platform	Expression profiles	Primary-tumour profiles	107	107	100	107 (100.0%)	Cohort-level description; no GEO sample accessions or per-sample labels retained
Data processing	Normalization	MAS 5.0 (Expression Console)				MAS 5.0	Processing method reported in the GEO source metadata
